# Spatial multi-omics reveals targetable immunosuppressive macrophage T-cell interactions in human AML bone marrow

**DOI:** 10.64898/2026.08.07.743431

**Authors:** Merel van der Meulen, Emma S. Pool, Alicia Perzolli, Joost B. Koedijk, Eva Argiro, Li-Ting Chen, Wim J. de Jonge, Elizabeth Schweighart, Marijn A. Vermeulen, Stefan Nierkens, Jana Ihlow, David Horst, Andrej Lissat, H. Josef Vormoor, Mirjam E. Belderbos, Hendrik Veelken, Livius Penter, Bianca F. Goemans, Erik van den Akker, Thanasis Margaritis, C. Michel Zwaan, Marieke Griffioen, Jennifer M.L. Tjon, Olaf Heidenreich

## Abstract

The immunosuppressive bone marrow microenvironment is an important contributor to the limited success of immunotherapy in acute myeloid leukemia (AML), but the cellular interactions underlying AML immune evasion are incompletely understood. We therefore generated a single-cell spatial transcriptomic and proteomic atlas using 148 bone biopsies from 113 individuals comprising pediatric and adult AML at diagnosis and non-leukemic controls. We observed an expansion of regulatory T cells (Tregs) in AML, with stronger colocalization between Tregs and macrophages compared to non-leukemic bone marrow. Distinct cellular neighborhoods were enriched for myeloid progenitor-like cells together with macrophages and T cells, which correlated with higher macrophage and T cell immune checkpoint expression. Moreover, these neighborhoods were associated with specific AML subtypes, especially *KMT2A*-rearranged and *RUNX1*::*RUNX1T1* AML. These spatial patterns were validated by identification of malignant cells via *in situ* fusion detection in *RUNX1*::*RUNX1T1* cases. Functional experiments revealed that macrophages and AML cells not only actively recruit Tregs, but also promote naïve T cell differentiation into Tregs. Spatially informed ligand-receptor analysis predicted the involvement of the Galectin-9 – CD44/TIM-3 axis in this immunosuppressive crosstalk, which was supported by *in vitro* inhibition of CD44 and/or TIM-3 preventing macrophage- and AML-induced Treg differentiation. Collectively, this comprehensive spatial map of the AML bone marrow identified tripartite crosstalk between AML, macrophages, and T cells mediated by the Galectin-9 – CD44/TIM-3 axis as a key component of the immunosuppressive microenvironment. Targeting Galectin-9 – CD44/TIM-3 interactions may be a promising strategy to overcome immune evasion and enhance immunotherapeutic success in AML.

**Highlights:**

- Spatial transcriptomic and proteomic atlas of pediatric and adult acute myeloid leukemia (AML) bone marrow
- Increased colocalization of macrophages and regulatory T cells (Tregs) in AML
- Macrophages and AML cells induce differentiation of naïve T cells to Tregs *in vitro*, which can be prevented by inhibition of CD44 or TIM-3
