## Supplemental figures, legends, methods and tables for "Spatial multi-omics reveals targetable immunosuppressive macrophage T-cell interactions in human AML bone marrow": Spatial AML_Supplemental tables_bioRxiv.xlsx

### Sheet: S1_Xenium_panel
Supplemental table 1. Xenium gene panel
Human Multi Tissue and Cancer Panel				100 custom genes
Gene	Ensembl_ID			Gene
ABCC11	ENSG00000121270			CCR1
ACE2	ENSG00000130234			CCR5
ACKR1	ENSG00000213088			CD33
ACTA2	ENSG00000107796			CD40
ACTG2	ENSG00000163017			CD40LG
ADAM28	ENSG00000042980			CD44
ADAMTS1	ENSG00000154734			CD80
ADGRE1	ENSG00000174837			CEACAM8
ADGRL4	ENSG00000162618			CIITA
ADH1C	ENSG00000248144			CLEC12A
ADH4	ENSG00000198099			CXCL12
ADIPOQ	ENSG00000181092			CXCL13
AGER	ENSG00000204305			CXCL16
AGR3	ENSG00000173467			CXCL8
AHSP	ENSG00000169877			CXCR5
AIF1	ENSG00000204472			CXCR6
ALAS2	ENSG00000158578			HLA-A
ALDH1A3	ENSG00000184254			HLA-B
AMY2A	ENSG00000243480			HLA-C
ANGPT2	ENSG00000091879			HLA-DQA1
ANPEP	ENSG00000166825			HLA-DQB1
APCDD1	ENSG00000154856			HLA-DRA
APOA5	ENSG00000110243			HLA-DRB1
APOBEC3A	ENSG00000128383			ICAM1
APOLD1	ENSG00000178878			ICOS
AQP2	ENSG00000167580			ICOSLG
AQP3	ENSG00000165272			IGHD
AQP8	ENSG00000103375			IGHG1
AQP9	ENSG00000103569			IGHM
AR	ENSG00000169083			IL15
ARFGEF3	ENSG00000112379			IL15RA
ASCL1	ENSG00000139352			ITGAL
ASCL3	ENSG00000176009			KLRK1
ASPN	ENSG00000106819			LGALS3
BAMBI	ENSG00000095739			LGALS9
BANK1	ENSG00000153064			MEIS1
BASP1	ENSG00000176788			NGFR
BBOX1	ENSG00000129151			PVR
BCL2L11	ENSG00000153094			SELPLG
BMX	ENSG00000102010			SIRPA
BTNL9	ENSG00000165810			TAP1
C15orf48	ENSG00000166920			TCF7
C1orf162	ENSG00000143110			TIGIT
C1orf194	ENSG00000179902			TNFSF13B
C20orf85	ENSG00000124237			ZNF683
C5orf46	ENSG00000178776			AVP
C6orf118	ENSG00000112539			GPC5
C7	ENSG00000112936			PRSS57
CA4	ENSG00000167434			GP1BB
CAPN8	ENSG00000203697			SLC24A3
CAV1	ENSG00000105974			RYR3
CAVIN1	ENSG00000177469			XACT
CAVIN2	ENSG00000168497			NEGR1
CCDC39	ENSG00000284862			CYGB
CCDC78	ENSG00000162004			SCN3A
CCL19	ENSG00000172724			PRTN3
CCL27	ENSG00000213927			ELANE
CCL5	ENSG00000271503			LCN6
CCNB2	ENSG00000157456			ROR1
CCR2	ENSG00000121807			ACSM3
CCR7	ENSG00000126353			TNFRSF13C
CD14	ENSG00000170458			NELL2
CD163	ENSG00000177575			CAMK4
CD19	ENSG00000177455			SCT
CD1A	ENSG00000158477			PTPRS
CD1C	ENSG00000158481			LEPR
CD1E	ENSG00000158488			IGFBP5
CD2	ENSG00000116824			VCAM1
CD247	ENSG00000198821			FABP4
CD27	ENSG00000139193			MMP9
CD274	ENSG00000120217			ACP5
CD28	ENSG00000178562			RNASE1
CD300E	ENSG00000186407			C1QC
CD34	ENSG00000174059			PPBP
CD3D	ENSG00000167286			PF4
CD3E	ENSG00000198851			DEFA4
CD4	ENSG00000010610			ENG
CD5L	ENSG00000073754			KDR
CD68	ENSG00000129226			KITLG
CD69	ENSG00000110848			FLT3
CD70	ENSG00000125726			FLT3LG
CD79A	ENSG00000105369			SAMD9
CD83	ENSG00000112149			SAMD9L
CD86	ENSG00000114013			EBF1
CD8A	ENSG00000153563			VPREB3
CD93	ENSG00000125810			AREG
CDH16	ENSG00000166589			TSIX
CDK1	ENSG00000170312			UTY
CENPF	ENSG00000117724			ITGA6
CFAP53	ENSG00000172361			PROCR
CFB	ENSG00000243649			CD38
CFHR1	ENSG00000244414			JCHAIN
CFHR3	ENSG00000116785			S100A9
CFTR	ENSG00000001626			SLC11A1
CHGA	ENSG00000100604			AZU1
CLCA1	ENSG00000016490			KMT2A--AFDN
CLCA2	ENSG00000137975			KMT2A--MLLT10
CLEC10A	ENSG00000132514			KMT2A--MLLT3_1
CLEC14A	ENSG00000176435			KMT2A--MLLT3_2
CLEC4E	ENSG00000166523			RUNX1--RUNX1T1
CLECL1	ENSG00000184293
CLIC6	ENSG00000159212
CNN1	ENSG00000130176
COCH	ENSG00000100473
COL17A1	ENSG00000065618
COL5A2	ENSG00000204262
CPA3	ENSG00000163751
CRHBP	ENSG00000145708
CRISPLD2	ENSG00000103196
CSF2RA	ENSG00000198223
CSF3	ENSG00000108342
CTLA4	ENSG00000163599
CTSG	ENSG00000100448
CTSK	ENSG00000143387
CXCL10	ENSG00000169245
CXCL2	ENSG00000081041
CXCL6	ENSG00000124875
CXCL9	ENSG00000138755
CXCR4	ENSG00000121966
CYP1A1	ENSG00000140465
CYP2A7	ENSG00000198077
CYP2B6	ENSG00000197408
CYP2F1	ENSG00000197446
CYP3A4	ENSG00000160868
CYP4B1	ENSG00000142973
CYTIP	ENSG00000115165
DERL3	ENSG00000099958
DES	ENSG00000175084
DIRAS3	ENSG00000162595
DMBT1	ENSG00000187908
DNAAF1	ENSG00000154099
DNASE1L3	ENSG00000163687
DPEP1	ENSG00000015413
DPT	ENSG00000143196
DST	ENSG00000151914
DUSP2	ENSG00000158050
ECSCR	ENSG00000249751
EDN1	ENSG00000078401
EDNRB	ENSG00000136160
EGFL7	ENSG00000172889
EGFR	ENSG00000146648
EHF	ENSG00000135373
ELF5	ENSG00000135374
EPCAM	ENSG00000119888
ERBB2	ENSG00000141736
ERG	ENSG00000157554
ESR1	ENSG00000091831
FAS	ENSG00000026103
FBLN1	ENSG00000077942
FBN1	ENSG00000166147
FCER1A	ENSG00000179639
FCGR1A	ENSG00000150337
FCGR3A	ENSG00000203747
FCN1	ENSG00000085265
FCN2	ENSG00000160339
FGFBP1	ENSG00000137440
FGFBP2	ENSG00000137441
FGL2	ENSG00000127951
FHL2	ENSG00000115641
FKBP11	ENSG00000134285
FOXA1	ENSG00000129514
FOXI1	ENSG00000168269
FOXJ1	ENSG00000129654
FOXP3	ENSG00000049768
FSTL3	ENSG00000070404
FXYD2	ENSG00000137731
GATA2	ENSG00000179348
GATM	ENSG00000171766
GCG	ENSG00000115263
GDF15	ENSG00000130513
GEM	ENSG00000164949
GHRL	ENSG00000157017
GKN2	ENSG00000183607
GLIPR1	ENSG00000139278
GLYATL1	ENSG00000166840
GNG11	ENSG00000127920
GNLY	ENSG00000115523
GPC1	ENSG00000063660
GPC3	ENSG00000147257
GPR183	ENSG00000169508
GPRC5A	ENSG00000013588
GPX2	ENSG00000176153
GYPA	ENSG00000170180
GYPB	ENSG00000250361
GZMA	ENSG00000145649
GZMB	ENSG00000100453
GZMK	ENSG00000113088
HAMP	ENSG00000105697
HAVCR2	ENSG00000135077
HEMGN	ENSG00000136929
HEPACAM2	ENSG00000188175
HES4	ENSG00000188290
HIGD1B	ENSG00000131097
HLA-DQB2	ENSG00000232629
HMGCS2	ENSG00000134240
HPGDS	ENSG00000163106
HPX	ENSG00000110169
IGF1	ENSG00000017427
IGSF6	ENSG00000140749
IL1R2	ENSG00000115590
IL1RL1	ENSG00000115602
IL2RA	ENSG00000134460
IL3RA	ENSG00000185291
IL7R	ENSG00000168685
INMT	ENSG00000241644
INS	ENSG00000254647
IRF8	ENSG00000140968
KCNK3	ENSG00000171303
KCNMA1	ENSG00000156113
KIT	ENSG00000157404
KLK11	ENSG00000167757
KLRB1	ENSG00000111796
KLRC1	ENSG00000134545
KLRD1	ENSG00000134539
KNG1	ENSG00000113889
KRT20	ENSG00000171431
KRT7	ENSG00000135480
LAG3	ENSG00000089692
LAMP3	ENSG00000078081
LGI4	ENSG00000153902
LGR5	ENSG00000139292
LIF	ENSG00000128342
LILRA4	ENSG00000239961
LILRA5	ENSG00000187116
LILRB2	ENSG00000131042
LILRB4	ENSG00000186818
LPL	ENSG00000175445
LTBP2	ENSG00000119681
LY6D	ENSG00000167656
LY86	ENSG00000112799
LYVE1	ENSG00000133800
MALL	ENSG00000144063
MAMDC2	ENSG00000165072
MARCO	ENSG00000019169
MCEMP1	ENSG00000183019
MCF2L	ENSG00000126217
MDM2	ENSG00000135679
MEDAG	ENSG00000102802
MEF2C	ENSG00000081189
MEST	ENSG00000106484
MET	ENSG00000105976
MFAP5	ENSG00000197614
MKI67	ENSG00000148773
MLANA	ENSG00000120215
MLPH	ENSG00000115648
MMRN1	ENSG00000138722
MMRN2	ENSG00000173269
MNDA	ENSG00000163563
MPEG1	ENSG00000197629
MRC1	ENSG00000260314
MS4A1	ENSG00000156738
MS4A2	ENSG00000149534
MS4A4A	ENSG00000110079
MS4A6A	ENSG00000110077
MTRNR2L11	ENSG00000270188
MYBPC1	ENSG00000196091
MYC	ENSG00000136997
MYH11	ENSG00000133392
MYLK	ENSG00000065534
MZB1	ENSG00000170476
NAT8	ENSG00000144035
NKG7	ENSG00000105374
NPDC1	ENSG00000107281
NTN4	ENSG00000074527
OGN	ENSG00000106809
OPRPN	ENSG00000171199
PCNA	ENSG00000132646
PCOLCE	ENSG00000106333
PCP4	ENSG00000183036
PCSK2	ENSG00000125851
PDCD1	ENSG00000188389
PDGFRA	ENSG00000134853
PDGFRB	ENSG00000113721
PDPN	ENSG00000162493
PEBP4	ENSG00000134020
PECAM1	ENSG00000261371
PGR	ENSG00000082175
PLA2G7	ENSG00000146070
PLAC9	ENSG00000189129
PLCG2	ENSG00000197943
PLD4	ENSG00000166428
PLIN4	ENSG00000167676
PMP22	ENSG00000109099
PPARG	ENSG00000132170
PPP1R1A	ENSG00000135447
PPP1R1B	ENSG00000131771
PPY	ENSG00000108849
PRDM1	ENSG00000057657
PRF1	ENSG00000180644
PRG4	ENSG00000116690
PROX1	ENSG00000117707
PTGDS	ENSG00000107317
PTN	ENSG00000105894
PTPRC	ENSG00000081237
PVALB	ENSG00000100362
RAMP2	ENSG00000131477
RAPGEF3	ENSG00000079337
RBP5	ENSG00000139194
RERGL	ENSG00000111404
RETN	ENSG00000104918
RGS16	ENSG00000143333
RIDA	ENSG00000132541
RND1	ENSG00000172602
RTKN2	ENSG00000182010
S100A1	ENSG00000160678
S100A12	ENSG00000163221
SCGB2A1	ENSG00000124939
SCGN	ENSG00000079689
SELE	ENSG00000007908
SELL	ENSG00000188404
SEMA3C	ENSG00000075223
SERPINB2	ENSG00000197632
SERPINB3	ENSG00000057149
SERPINB9	ENSG00000170542
SFRP2	ENSG00000145423
SFRP4	ENSG00000106483
SFTA2	ENSG00000196260
SH2D3C	ENSG00000095370
SLAMF1	ENSG00000117090
SLAMF7	ENSG00000026751
SLC18A2	ENSG00000165646
SLC22A8	ENSG00000149452
SLC26A2	ENSG00000155850
SLC26A3	ENSG00000091138
SLC4A1	ENSG00000004939
SMIM24	ENSG00000095932
SMYD2	ENSG00000143499
SNAI1	ENSG00000124216
SNCA	ENSG00000145335
SNCG	ENSG00000173267
SNTN	ENSG00000188817
SOX17	ENSG00000164736
SOX18	ENSG00000203883
SOX2	ENSG00000181449
SPDEF	ENSG00000124664
SPI1	ENSG00000066336
SPIB	ENSG00000269404
SRPX	ENSG00000101955
SST	ENSG00000157005
STC1	ENSG00000159167
STC2	ENSG00000113739
STEAP4	ENSG00000127954
TAC1	ENSG00000006128
TAT	ENSG00000198650
TBX3	ENSG00000135111
TCF15	ENSG00000125878
TCF4	ENSG00000196628
TCIM	ENSG00000176907
TCL1A	ENSG00000100721
TENT5C	ENSG00000183508
TFF2	ENSG00000160181
TFPI	ENSG00000003436
THAP2	ENSG00000173451
THBS2	ENSG00000186340
THY1	ENSG00000154096
TIMP4	ENSG00000157150
TM4SF18	ENSG00000163762
TM4SF4	ENSG00000169903
TMC5	ENSG00000103534
TMEM100	ENSG00000166292
TMEM174	ENSG00000164325
TMEM52B	ENSG00000165685
TNC	ENSG00000041982
TNFRSF13B	ENSG00000240505
TNFRSF17	ENSG00000048462
TNFRSF9	ENSG00000049249
TOP2A	ENSG00000131747
TRAC	ENSG00000277734
TREM2	ENSG00000095970
TSPAN19	ENSG00000231738
UBE2C	ENSG00000175063
UMOD	ENSG00000169344
UPK3B	ENSG00000243566
VCAN	ENSG00000038427
VSIG4	ENSG00000155659
VWA5A	ENSG00000110002
VWF	ENSG00000110799

### Sheet: S2_Diagnoses_controls
Supplemental table 2. Diagnoses of the non-leukemic controls
Group	Diagnosis	Number of patients
Adult controls	Rhabdomyosarcoma	2
	Ewing sarcoma	4
	Thymus carcinoma	2
	Colorectal carcinoma	2
	Prostate carcinoma	1
	Carcinoma of the tonsil	1
	Ovarian carcinoma	1
	Pathological fracture of unknown cause	1
Pediatric controls	Neuroblastoma	10
	Rhabdomyosarcoma	4

### Sheet: S3_Quality_control
Supplemental table 3. Quality control metrics for the Xenium data per sample
Sample_ID	Original_Cell_Count	Retained_Cell_Count	Retention_Percentage	Median_updated_nCount_Xenium_Before	Median_updated_nFeature_Xenium_Before	Median_updated_nFeature_Xenium_over1_Before	Median_updated_nCount_Xenium_After	Median_updated_nFeature_Xenium_After	Median_updated_nFeature_Xenium_over1_After	Patient_ID	Quality_Visual	Included_general	Included_spatial
AA1	5197	2108	40.56	8.12	18	2	48.76	54	13	AA1	Good	TRUE	TRUE
AA10	4987	1353	27.13	1.15	9	0	50.11	63	12	AA10	Good	TRUE	FALSE
AA11	3465	1249	36.05	9.29	27	2	45.74	47	9	AA11	Good	TRUE	TRUE
AA12	1288	1070	83.07	58.56	54	11	69.78	59	13	AA12	Good	TRUE	TRUE
AA13	7665	5194	67.76	44.73	50	9	74.53	61.5	14	AA13	Good	TRUE	TRUE
AA14	8771	4893	55.79	24.13	45	6	49.38	66	13	AA14	Good	TRUE	TRUE
AA15	45	22	48.89	11.51	32	3	96.85	57.5	16	AA15	Poor	TRUE	FALSE
AA16	9864	3706	37.57	7.2	27	1	48.54	70	12	AA16	Good	TRUE	TRUE
AA17	4198	3514	83.71	67.67	76	15	80.22	80	18	AA17	Good	TRUE	TRUE
AA18	2766	2236	80.84	56.32	87	14	68.55	94	17	AA18	Medium	TRUE	FALSE
AA19	74	50	67.57	40.22	43	10.5	63.54	57.5	15.5	AA19	Poor	TRUE	FALSE
AA2	13799	5360	38.84	8.65	22	2	30.97	39	8	AA2	Good	TRUE	TRUE
AA20	15152	12187	80.43	69.49	85	18	86.61	90	22	AA20	Good	TRUE	TRUE
AA21	3263	2637	80.82	65.54	116	14	82.72	132	18	AA21	Medium	TRUE	FALSE
AA22	7433	4517	60.77	26.38	75	5	51.27	99	11	AA22	Good	TRUE	TRUE
AA23	1065	740	69.48	50.63	112	10	73.88	145.5	15	AA23	Poor	TRUE	FALSE
AA24	8947	7959	88.96	240.41	124	47	263.53	126	49	AA24	Good	TRUE	TRUE
AA25	3491	2748	78.72	66.29	82	15	87.88	97	21	AA25	Medium	TRUE	FALSE
AA26	2722	1854	68.11	28.42	48	6	42.8	55	9	AA26	Medium	TRUE	FALSE
AA3	6557	4427	67.52	36	50	9	52.69	58	13	AA3	Good	TRUE	TRUE
AA4	10484	3231	30.82	3.93	17	1	29.42	38	7	AA4	Good	TRUE	TRUE
AA5	8990	6308	70.17	38.81	57	9	54.36	63	13	AA5	Good	TRUE	TRUE
AA6	9174	1692	18.44	0.94	12	0	26.12	39	8	AA6	Good	TRUE	FALSE
AA7	11151	5278	47.33	12.61	32	3	46.54	60	13	AA7	Good	TRUE	TRUE
AA8	2309	685	29.67	4.54	16	1	35.03	36	8	AA8	Good	TRUE	FALSE
AA9	3938	700	17.78	1.05	8	0	32.75	42	9	AA9	Good	TRUE	FALSE
AC1	12753	8257	64.75	33.43	52	7	52.07	62	10	AC1	Good	TRUE	TRUE
AC2	3107	1939	62.41	30.02	36	6	52.73	46	9	AC2	Good	TRUE	TRUE
AC3	4728	2850	60.28	30.11	38	6	55.36	50	11	AC3	Good	TRUE	TRUE
AC4	6135	4410	71.88	40.64	48	8	58.14	54	10	AC4	Good	TRUE	TRUE
AC5	6858	4180	60.95	29.19	43	6	52.83	55	10	AC5	Good	TRUE	TRUE
AC6	6057	3281	54.17	21.61	34	4	44.96	45	9	AC6	Good	TRUE	TRUE
AC7	762	380	49.87	15.76	23	4	55.64	43.5	12	AC7	Poor	TRUE	FALSE
AC8	1446	1043	72.13	42.27	35	10	58.2	42	13	AC8	Poor	TRUE	FALSE
AC9	6241	3195	51.19	17.69	37	4	47.15	52	10	AC9	Poor	TRUE	FALSE
CA1	11395	6117	53.68	18.92	41	4	35.91	52	8	CA1	Good	TRUE	TRUE
CA10	12297	9180	74.65	46.15	78	12	60.38	85	15	CA10	Poor	TRUE	FALSE
CA11	11582	4711	40.68	13.05	46	2	30.63	58	8	CA11	Good	TRUE	TRUE
CA12	12628	10507	83.2	65.72	82	14	75.74	86	16	CA12	Good	TRUE	TRUE
CA13	12707	6205	48.83	17.76	50	3	34.7	60	8	CA13	Good	TRUE	TRUE
CA14	13170	10156	77.11	42.94	73	11	52.04	79	13	CA14	Good	TRUE	TRUE
CA15	5463	3802	69.6	32.67	60	7	43.85	68	10	CA15	Medium	TRUE	FALSE
CA16	5703	4954	86.87	71.07	85	14	81.68	89	15	CA16	Medium	TRUE	FALSE
CA17	10722	9881	92.16	102.2	88	17	109.69	89	18	CA17	Good	TRUE	TRUE
CA18	7176	6063	84.49	90.59	87	20	107.75	92	23	CA18	Good	TRUE	TRUE
CA19	3508	2593	73.92	47.18	66	12	69.47	80	17	CA19	Poor	TRUE	FALSE
CA2	291	21	7.22	2.05	5	1	15.55	19	8	CA2	Poor	TRUE	FALSE
CA20	13652	10521	77.07	59.05	70	12	75.38	76	15	CA20	Good	TRUE	TRUE
CA21	359	141	39.28	7.24	15	2	40.62	49	12	CA21	Poor	TRUE	FALSE
CA22	10359	3544	34.21	5.02	17	1	51.02	59	10	CA22	Good	TRUE	TRUE
CA23	14647	6202	42.34	13.99	35	2	47.4	63	10	CA23	Good	TRUE	TRUE
CA24	3866	399	10.32	2.16	21	0	32.97	65	6	CA24	Medium	TRUE	FALSE
CA25	4798	1606	33.47	7.35	24	2	31.09	41	7	CA25	Good	TRUE	TRUE
CA26	5785	1001	17.3	1.97	13	0	41.01	45	10	CA26	Medium	TRUE	FALSE
CA27	14649	9280	63.35	33.55	58	7	54.53	66	12	CA27	Good	TRUE	TRUE
CA28	12925	11096	85.85	74.44	82	15	85.64	86	17	CA28	Good	TRUE	TRUE
CA29	13320	11910	89.41	106.51	104	20	119.28	108	22	CA29	Good	TRUE	TRUE
CA3	10326	1532	14.84	5.52	30	1	24.68	50	5	CA3	Good	TRUE	FALSE
CA30	9929	8431	84.91	66.02	83	15	78.02	88	17	CA30	Good	TRUE	TRUE
CA31.1	4399	3286	74.7	51.19	71	10	70.09	83	14	CA31	Good	TRUE	TRUE
CA31.2	803	653	81.32	93.11	101	19	110.31	111	22	CA31	Poor	TRUE	FALSE
CA32.1	51	30	58.82	23.08	39	6	50.09	55	12.5	CA32	Poor	TRUE	FALSE
CA32.2	413	302	73.12	69.27	76	18	113.81	89	27	CA32	Poor	TRUE	FALSE
CA33.1	16600	13419	80.84	47.69	105	12	55.23	112	14	CA33	Good	TRUE	TRUE
CA33.2	18048	14555	80.65	44.79	106	11	51	113	13	CA33	Good	TRUE	TRUE
CA34.1	14	4	28.57	5.56	12	2	26.21	32	5	CA34	Poor	TRUE	FALSE
CA34.2	4	0	0	2.26	3	0.5				CA34	Poor	FALSE	FALSE
CA35.1	3874	3684	95.1	183.15	161	31	192.14	164	32	CA35	Good	TRUE	TRUE
CA35.2	4913	4580	93.22	149.03	154	27	158.19	157	29	CA35	Good	TRUE	TRUE
CA36.1	15826	12601	79.62	57.62	117	15	66.46	124	17	CA36	Good	TRUE	TRUE
CA36.2	6264	5460	87.16	72.14	138	18	79.3	143	20	CA36	Good	TRUE	TRUE
CA37.1	6849	6259	91.39	153.23	112	31	166.03	115	33	CA37	Good	TRUE	TRUE
CA37.2	9668	8616	89.12	162.6	116	31	180.47	119	33	CA37	Good	TRUE	TRUE
CA38.1	6958	5998	86.2	293.07	132	48	366.53	137	54	CA38	Good	TRUE	TRUE
CA38.2	1675	1364	81.43	163.74	114	33	230.61	126	43	CA38	Medium	TRUE	FALSE
CA39.1	14187	6963	49.08	18.06	43	3	37.1	60	8	CA39	Good	TRUE	TRUE
CA39.2	13186	6861	52.03	19.45	43	4	37.74	58	9	CA39	Good	TRUE	TRUE
CA39.3	7352	3747	50.97	18.95	42	4	39.73	59	9	CA39	Medium	TRUE	FALSE
CA4	3920	560	14.29	1.56	14	0	29.59	34	6	CA4	Good	TRUE	FALSE
CA40.1	17	0	0	1.21	3	0				CA40	Poor	FALSE	FALSE
CA40.2	168	131	77.98	48.91	73	12	69.77	78	17	CA40	Poor	TRUE	FALSE
CA41.1	5779	1770	30.63	7.7	19	2	33.57	38	7	CA41	Good	TRUE	TRUE
CA41.2	4928	1199	24.33	6.55	15	2	28.84	29	6	CA41	Medium	TRUE	FALSE
CA42.1	6189	3292	53.19	18.3	33	4	30.78	42	8	CA42	Good	TRUE	TRUE
CA42.2	5710	2575	45.1	12.23	29	3	29.83	42	8	CA42	Good	TRUE	TRUE
CA43.1	6383	5410	84.76	91.51	87	19	107.63	91	22	CA43	Good	TRUE	TRUE
CA43.2	1597	1269	79.46	91.92	81	19	118.9	90	25	CA43	Medium	TRUE	FALSE
CA44.1	10539	9109	86.43	182.55	92	25	205.38	95	27	CA44	Good	TRUE	TRUE
CA44.2	12748	11044	86.63	188.53	92	25	209.17	95	27	CA44	Good	TRUE	TRUE
CA45.1	8536	7487	87.71	119.26	89	19	136.15	93	21	CA45	Good	TRUE	TRUE
CA45.2	3984	3350	84.09	121.02	86	18	147.63	92	21	CA45	Medium	TRUE	FALSE
CA46.1	12765	8125	63.65	32.63	48	6	52.21	60	11	CA46	Good	TRUE	TRUE
CA46.2	11176	6213	55.59	25.64	39	4	46.58	51	9	CA46	Good	TRUE	TRUE
CA47.1	3915	3646	93.13	159.26	97	27	171.04	99	29	CA47	Good	TRUE	TRUE
CA47.2	4402	3813	86.62	121.14	86	23	142.45	90	26	CA47	Good	TRUE	TRUE
CA48.1	8769	8292	94.56	204.34	125	34	213.86	127	35	CA48	Good	TRUE	TRUE
CA48.2	1931	617	31.95	6.07	13	2	61.83	51	16	CA48	Medium	TRUE	FALSE
CA49.1	10287	8822	85.76	160.94	87	21	188.98	91	23	CA49	Good	TRUE	TRUE
CA49.2	10024	7574	75.56	104.79	72	16	157	82	21	CA49	Good	TRUE	TRUE
CA5	3496	1794	51.32	17.52	39	4	39.28	56	10	CA5	Medium	TRUE	FALSE
CA50.1	6630	1848	27.87	7.82	25	2	27.65	43	6	CA50	Good	TRUE	FALSE
CA50.2	6872	2375	34.56	10.13	27	2	30.79	44	7	CA50	Good	TRUE	TRUE
CA51.1	10590	10077	95.16	229.11	111	32	238.69	112	33	CA51	Good	TRUE	TRUE
CA51.2	11010	10577	96.07	226.39	108	31	234.4	109	31	CA51	Good	TRUE	TRUE
CA52.1	2087	1682	80.59	112.73	89	24	145.85	97	30	CA52	Medium	TRUE	FALSE
CA52.2	9050	8294	91.65	194.51	113	35	210.45	115	38	CA52	Good	TRUE	TRUE
CA52.3	58	8	13.79	2.73	5	1	37.95	48	10.5	CA52	Poor	TRUE	FALSE
CA53.1	11154	9809	87.94	112.32	89	21	126.27	93	23	CA53	Good	TRUE	TRUE
CA53.2	9399	8401	89.38	125.25	89	22	137.94	93	24	CA53	Good	TRUE	TRUE
CA54.1	9530	7821	82.07	70.26	70	13	85.84	75	15	CA54	Good	TRUE	TRUE
CA54.2	14575	11976	82.17	75.69	76	13	92.1	82	16	CA54	Good	TRUE	TRUE
CA55.1	8170	7786	95.3	191.52	119	35	198.2	121	36	CA55	Good	TRUE	TRUE
CA55.2	3102	2771	89.33	168.87	112	31	187.83	118	34	CA55	Medium	TRUE	FALSE
CA56.1	941	626	66.52	42.6	57	10	75.97	74	17	CA56	Poor	TRUE	FALSE
CA56.2	11356	6453	56.82	24.04	48	5	46.38	65	11	CA56	Good	TRUE	TRUE
CA57.1	7676	3413	44.46	12.72	23	3	35.55	38	9	CA57	Medium	TRUE	FALSE
CA57.2	6953	2073	29.81	7.56	19	2	27.91	32	7	CA57	Medium	TRUE	FALSE
CA58.1	17025	16629	97.67	273.78	153	44	278.1	154	45	CA58	Good	TRUE	TRUE
CA58.2	16315	15846	97.13	250.61	146	41	256.35	146	42	CA58	Good	TRUE	TRUE
CA59.1	9003	8018	89.06	195.75	105	42	222.65	108	45	CA59	Good	TRUE	TRUE
CA59.2	11234	10279	91.5	206.61	111	43	222.72	113	45	CA59	Good	TRUE	TRUE
CA6	3473	1772	51.02	17.4	30	4	36.84	40	8	CA6	Good	TRUE	TRUE
CA7	3629	382	10.53	2.63	21	0	24.98	52	6	CA7	Poor	TRUE	FALSE
CA8	12662	9762	77.1	43.72	77	12	52.72	82	15	CA8	Good	TRUE	TRUE
CA9	12825	11074	86.35	64.55	84	15	71.56	87	16	CA9	Good	TRUE	TRUE
CC1.1	8859	3100	34.99	7.47	30	1	30.28	50	7	CC1	Medium	TRUE	FALSE
CC1.2	10823	3813	35.23	7.5	29	1	29.41	46	7	CC1	Medium	TRUE	FALSE
CC10	12882	11139	86.47	70.89	73	14	80.77	76	15	CC10	Good	TRUE	TRUE
CC11	11856	10237	86.34	79.44	73	14	90.22	77	16	CC11	Good	TRUE	TRUE
CC12.1	4810	4344	90.31	122.74	122	20	135.49	127	22	CC12	Good	TRUE	TRUE
CC12.2	5997	4939	82.36	72.18	117	13	86.85	129	16	CC12	Good	TRUE	TRUE
CC13	31	27	87.1	129.9	47	18	142.12	58	19	CC13	Poor	TRUE	FALSE
CC14.1	2221	1873	84.33	78.99	107	14	91.27	116	17	CC14	Medium	TRUE	FALSE
CC14.2	1266	1100	86.89	92.93	99	16	108.53	108	18	CC14	Medium	TRUE	FALSE
CC15.1	1523	1274	83.65	85.92	101	16	105.95	111.5	19	CC15	Poor	TRUE	FALSE
CC15.2	2240	1920	85.71	97.17	107	16	113.74	114	18	CC15	Medium	TRUE	FALSE
CC3	12079	1748	14.47	1.09	11	0	36.65	40	8	CC3	Good	TRUE	FALSE
CC4	4557	359	7.88	1.61	12	0	19.97	32	5	CC4	Medium	TRUE	FALSE
CC5	12967	9708	74.87	44.96	53	9	59.43	59	11	CC5	Good	TRUE	TRUE
CC6	8749	654	7.48	1.12	11	0	26.27	35	6	CC6	Good	TRUE	FALSE
CC7	2570	269	10.47	1.1	7	0	32.23	31	7	CC7	Medium	TRUE	FALSE
CC8	3112	2083	66.93	37.41	42	9	63.09	56	14	CC8	Good	TRUE	TRUE
CC9	4440	1940	43.69	11.16	24	2	43.94	41	9	CC9	Medium	TRUE	FALSE
Liver1	4361	4038	92.59	50.25	55	12	53.4	57	13	nan	nan	TRUE	FALSE
Liver2	4492	3944	87.8	43.38	50	10	48.79	53	12	nan	nan	TRUE	FALSE
Liver3	3833	3630	94.7	58.13	61	14	61.18	62	14.5	nan	nan	TRUE	FALSE
Orientation	11681	10463	89.57	90.58	91	20	101.32	94	22	Orientation	nan	TRUE	FALSE
Other	1392	443	31.82	5.19	10	1	46.59	32	10	nan	nan	TRUE	FALSE
YAC1	2442	29	1.19	0.45	3	0	23.68	27	6	YAC1	Medium	TRUE	FALSE
YAC2	6986	1738	24.88	2.8	15	1	36.62	33	7	YAC2	Good	TRUE	FALSE
YAC3	9126	7355	80.59	61.09	60	11	76.13	65	13	YAC3	Good	TRUE	TRUE
YAC4	9782	6970	71.25	40.23	54	8	57.99	61	11	YAC4	Good	TRUE	TRUE
YAC5	2691	86	3.2	0.54	4	0	22.54	21.5	5	YAC5	Medium	TRUE	FALSE

### Sheet: S4_Xenium_abundance_stats
Supplemental table 4. Statistical testing for the cell type abundance shown in Figure 1D, Xenium data
Cell type	Comparison	Number of individuals in first group (before 'vs')	Number of individuals in second group (after 'vs')	U	P	FDR-corrected P
B lymphoid lineage	Adult AML vs Adult Control	23	11	70	0.039254898359577656	0.12078430264485432
B lymphoid lineage	Childhood AML vs Adult AML	51	23	676	0.29859840620216194	0.5676879710015048
B lymphoid lineage	Childhood AML vs Childhood Control	51	13	81	3.0228300876115888e-05	0.000241826
B lymphoid lineage	Childhood Control vs Adult Control	13	11	126	0.00175657	0.00878285
Erythroid	Adult AML vs Adult Control	23	11	34	0.000707237	0.00404136
Erythroid	Childhood AML vs Adult AML	51	23	682	0.26720652127847777	0.5625400447967953
Erythroid	Childhood AML vs Childhood Control	51	13	128	0.000705449	0.00404136
Erythroid	Childhood Control vs Adult Control	13	11	79	0.6850689949718154	0.8197852520650485
Immature myeloid	Adult AML vs Adult Control	23	11	49	0.00458875	0.0203945
Immature myeloid	Childhood AML vs Adult AML	51	23	618	0.7173120955569174	0.8197852520650485
Immature myeloid	Childhood AML vs Childhood Control	51	12	254	0.3673595750128469	0.6199151128189329
Immature myeloid	Childhood Control vs Adult Control	12	11	32	0.0392285	0.12078430264485432
Late myeloid incl. neutrophils	Adult AML vs Adult Control	23	11	11	2.301359028139284e-05	0.000230136
Late myeloid incl. neutrophils	Childhood AML vs Adult AML	51	23	535	0.5514182172856276	0.7641312429053938
Late myeloid incl. neutrophils	Childhood AML vs Childhood Control	51	13	39	1.1014363610983615e-06	2.202872722196723e-05
Late myeloid incl. neutrophils	Childhood Control vs Adult Control	13	11	34	0.0320608	0.11658459950032295
Macrophage	Adult AML vs Adult Control	23	11	136	0.7404078579795088	0.8226753977550098
Macrophage	Childhood AML vs Adult AML	50	23	585	0.9101808093098738	0.9101808093098738
Macrophage	Childhood AML vs Childhood Control	50	13	385	0.31222838405082765	0.5676879710015048
Macrophage	Childhood Control vs Adult Control	13	11	62	0.602068	0.7768619535463419
Megakaryocyte	Adult AML vs Adult Control	22	11	99	0.4116045048837692	0.6332376998211834
Megakaryocyte	Childhood AML vs Adult AML	50	22	531	0.821082	0.8627889653098528
Megakaryocyte	Childhood AML vs Childhood Control	50	13	209	0.0498009	0.14228834629771486
Megakaryocyte	Childhood Control vs Adult Control	13	11	80	0.643011	0.8037643554981888
Monocyte	Adult AML vs Adult Control	23	9	62	0.0857179	0.2285809547419363
Monocyte	Childhood AML vs Adult AML	49	23	613	0.5539951511064105	0.7641312429053938
Monocyte	Childhood AML vs Childhood Control	49	13	226	0.111636	0.2790893224537775
Monocyte	Childhood Control vs Adult Control	13	9	62	0.8412192411771064	0.8627889653098528
Myeloid progenitor-like	Adult AML vs Adult Control	23	11	250	5.955917110566575e-06	7.941222814088767e-05
Myeloid progenitor-like	Childhood AML vs Adult AML	51	23	538	0.5750710179540168	0.7667613572720224
Myeloid progenitor-like	Childhood AML vs Childhood Control	51	13	641	2.519174255500896e-07	1.0076697022003583e-05
Myeloid progenitor-like	Childhood Control vs Adult Control	13	11	98	0.1319772989886403	0.2932828866414229
Stromal & endothelial	Adult AML vs Adult Control	23	11	119	0.7966476231011546	0.8612406736228697
Stromal & endothelial	Childhood AML vs Adult AML	51	23	661	0.387447	0.6199151128189329
Stromal & endothelial	Childhood AML vs Childhood Control	51	13	308	0.7011266578557867	0.8197852520650485
Stromal & endothelial	Childhood Control vs Adult Control	13	11	85	0.45134470170708363	0.6686588173438276
T/NK cell	Adult AML vs Adult Control	23	11	84	0.1220734983325773	0.2872317607825348
T/NK cell	Childhood AML vs Adult AML	51	23	772	0.030723042975858164	0.11658459950032295
T/NK cell	Childhood AML vs Childhood Control	51	13	269	0.3008597653368208	0.5676879710015048
T/NK cell	Childhood Control vs Adult Control	13	11	87	0.384821	0.6199151128189329

### Sheet: S5_IMC_abundance_stats
Supplemental table 5. Statistical testing for the cell type abundance shown in Figure 1D, IMC data
Cell type	Comparison	Number of individuals in first group (before 'vs')	Number of individuals in second group (after 'vs')	U	P	FDR-corrected P
B lymphoid lineage	Adult AML vs Adult Control	20	8	54	0.19908658169527738	0.32443739239230385
B lymphoid lineage	Childhood AML vs Adult AML	29	20	304	0.783611	0.8209263212847777
B lymphoid lineage	Childhood AML vs Childhood Control	29	10	31	0.000261686	0.00187271
B lymphoid lineage	Childhood Control vs Adult Control	10	8	70	0.00621601	0.0206538
Erythroid	Adult AML vs Adult Control	20	8	14	0.000297931	0.00187271
Erythroid	Childhood AML vs Adult AML	29	20	295	0.9270646580656131	0.9486243012764413
Erythroid	Childhood AML vs Childhood Control	29	10	7	9.758151920633141e-06	8.587173690157164e-05
Erythroid	Childhood Control vs Adult Control	10	8	51	0.35993418346359524	0.4657971785999468
Immature lymphoid	Adult AML vs Adult Control	20	8	21	0.00292596	0.0107285
Immature lymphoid	Childhood AML vs Adult AML	29	20	394	0.0352529	0.0912429
Immature lymphoid	Childhood AML vs Childhood Control	29	10	42	0.000978119	0.00430372
Immature lymphoid	Childhood Control vs Adult Control	10	8	56	0.17281411399058458	0.29245465444560464
Immature myeloid	Adult AML vs Adult Control	20	8	17	0.000659566	0.00362761
Immature myeloid	Childhood AML vs Adult AML	29	20	361	0.15154249810622364	0.2681408951895385
Immature myeloid	Childhood AML vs Childhood Control	29	10	49	0.00212913	0.00851652
Immature myeloid	Childhood Control vs Adult Control	10	8	46	0.6334384569678687	0.6797876123557616
Late myeloid incl. neutrophils	Adult AML vs Adult Control	20	8	0	6.434789043484695e-07	1.415653589566633e-05
Late myeloid incl. neutrophils	Childhood AML vs Adult AML	29	20	324	0.49558437717958836	0.5738345419974181
Late myeloid incl. neutrophils	Childhood AML vs Childhood Control	29	10	7	9.758151920633141e-06	8.587173690157164e-05
Late myeloid incl. neutrophils	Childhood Control vs Adult Control	10	8	21	0.10110151286621874	0.19341158983102716
Macrophage	Adult AML vs Adult Control	20	8	41	0.048748674835631355	0.10724708463838899
Macrophage	Childhood AML vs Adult AML	29	20	253	0.4577968457394056	0.544407
Macrophage	Childhood AML vs Childhood Control	29	10	128	0.59563	0.6551926292875943
Macrophage	Childhood Control vs Adult Control	10	8	5	0.000868413	0.00424557
Megakaryocyte	Adult AML vs Adult Control	20	8	61	0.35421776291341517	0.4657971785999468
Megakaryocyte	Childhood AML vs Adult AML	29	20	252	0.44556989193531327	0.544407
Megakaryocyte	Childhood AML vs Childhood Control	29	10	60	0.00657165	0.0206538
Megakaryocyte	Childhood Control vs Adult Control	10	8	41	0.965401	0.965401
Monocyte	Adult AML vs Adult Control	20	8	32	0.013390152520587301	0.0381547
Monocyte	Childhood AML vs Adult AML	29	20	331	0.4100264090930761	0.5154617714312957
Monocyte	Childhood AML vs Childhood Control	29	10	68	0.013874424189569523	0.0381547
Monocyte	Childhood Control vs Adult Control	10	8	29	0.35993418346359524	0.4657971785999468
Myeloid progenitor-like	Adult AML vs Adult Control	20	8	160	6.434789043484695e-07	1.415653589566633e-05
Myeloid progenitor-like	Childhood AML vs Adult AML	29	20	232	0.24213800494870374	0.3673818006118264
Myeloid progenitor-like	Childhood AML vs Childhood Control	29	10	290	3.3580654977843324e-06	4.925162730083688e-05
Myeloid progenitor-like	Childhood Control vs Adult Control	10	8	47	0.5726038667215138	0.6460146188652975
Non-hematopoietic cell	Adult AML vs Adult Control	20	8	41	0.048748674835631355	0.10724708463838899
Non-hematopoietic cell	Childhood AML vs Adult AML	29	20	345	0.2675881785339077	0.39246266184973133
Non-hematopoietic cell	Childhood AML vs Childhood Control	29	10	108	0.24040975572415613	0.3673818006118264
Non-hematopoietic cell	Childhood Control vs Adult Control	10	8	29	0.35993418346359524	0.4657971785999468
T lymphoid lineage	Adult AML vs Adult Control	20	8	42	0.055294785729568335	0.11585574152861937
T lymphoid lineage	Childhood AML vs Adult AML	29	20	392	0.038951075672260645	0.0952137
T lymphoid lineage	Childhood AML vs Childhood Control	29	10	100	0.15235278135769234	0.2681408951895385
T lymphoid lineage	Childhood Control vs Adult Control	10	8	59	0.10110151286621874	0.19341158983102716

### Sheet: S6_Xenium_data_dictionary
Supplemental table 6. Xenium data dictionary, defining the variables in the metadata of the Xenium AnnData object
Metadata variable	Meaning
cell	Cell ID as given by Proseg
original_cell_id	Original cell ID as given by Xenium
centroid_x	x coordinate of the centroid of the cell
centroid_y	y coordinate of the centroid of the cell
centroid_z	z coordinate of the centroid of the cell
volume	Cell volume as determined by Proseg
Sample_ID	Sample ID to which the cell pertains; starting with AA means adult AML, CA means childhood AML, AC means adult control, YAC means young adult control, CC means childhood control; same as Patient_ID, but if multiple samples were available per Patient_ID, the Sample_ID got a numeric suffix (e.g., CA35.1 and CA35.2)
Patient_ID	Patient ID to which the cell pertains; starting with AA means adult AML, CA means childhood AML, AC means adult control, YAC means young adult control, CC means childhood control
Quality_Visual	Visual assessment of the morphological quality of the sample
Condition	AML or control
Age_Condition	Adult AML, Adult Control, Childhood AML, or Childhood Control
updated_nCount_Xenium	Total transcript count for that cell (after Proseg)
updated_nFeature_Xenium	Total unique transcript count for that cell (after Proseg)
updated_nFeature_Xenium_over1	Total count of unique transcripts with at least a count of 1 (after Proseg)
batch	B (TMA Berlin), M (TMA Máxima), or LM (TMA Leiden-Máxima)
resolvi_leiden_res0.5	Leiden cell cluster when using resolution 0.5
resolvi_leiden_res0.8	Leiden cell cluster when using resolution 0.8
resolvi_leiden_res1.0	Leiden cell cluster when using resolution 1.0
resolvi_leiden_res1.2	Leiden cell cluster when using resolution 1.2
resolvi_leiden_res1.5	Leiden cell cluster when using resolution 1.5
tangram_prediction_zeng	Cell type prediction using Tangram with single-cell RNA sequencing reference Zeng et al.
tangram_score_zeng	Confidence score of the Tangram prediction for Zeng et al.
tangram_prediction_bandy	Cell type prediction using Tangram with single-cell RNA sequencing reference Bandyopadhyay et al.
tangram_score_bandy	Confidence score of the Tangram prediction for Bandyopadhyay et al.
ann_l1	Broad level 1 cell type annotation
ann_l2	Detailed level 2 cell type annotation
x	x coordinate of cell
y	y coordinate of cell
Group_KMT2A_rearranged	Whether the patient had a KMT2A rearrangement, Yes or No
WHO_2022	Classification of molecular AML diagnosis according to the WHO 2022 classification
Genotype_details	Gives extra details on the molecular AML diagnosis with regards to the WHO 2022 classification, e.g., the exact translocation for a KMT2A rearragement
Genotype_additional	Lists all molecular aberrations identified for the patient
FAB	French-American-British classification of blast morphology
Blasts_percentage	Reported blast percentage
Blasts_method	Method by which blast percentage was determined: Flow cytometry or Morphology
Relapse	Yes or No
Relapse_Timepoint (months since diagnosis)	Time from diagnosis until relapse in months
Status	Alive or Deceased
Status_Timepoint (months since diagnosis)	Time from diagnosis until status in months
Group_age	Pediatric or Adult
Group_age_numeric	Age in years
Group_sex	Male or Female
x_min	Lowest x coordinate of the box bounding the biopsy to which the cell pertains
x_max	Highest x coordinate of the box bounding the biopsy to which the cell pertains
y_min	Lowest y coordinate of the box bounding the biopsy to which the cell pertains
y_max	Highest y coordinate of the box bounding the biopsy to which the cell pertains
Genotype_complex_karyotype_details	For AML patients with a complex karyotype: the details of the complex karyotype, if available
Retention_Percentage	Percentage of cells of the biopsy to which the cells pertains that was retained after quality control
Original_Cell_Count	Number of cells of the biopsy to which the cells pertains before quality control filtering
Retained_Cell_Count	Number of cells of the biopsy to which the cells pertains that was retained after quality control
Included_general	Whether the biopsy was included for cell type annotation
Included_spatial	Whether the biopsy was included for spatial analyses
cluster_cellcharter_4	CellCharter cellular neighborhood to which the cell pertained, when using CellCharter number of neighborhoods k=4
cluster_cellcharter_10	CellCharter cellular neighborhood to which the cell pertained, when using CellCharter number of neighborhoods k=10
Diagnoses_controls	For cells pertaining to non-leukemic controls, the diagnosis of the control that was the indication for a bone biopsy

### Sheet: S7_Cohort_metadata
Supplemental table 7. Metadata per individual used for the cohort overview presented in Figure S1A
Patient_ID	N_samples	Age	Age_group	Sex	Blasts_percentage	Condition	WHO_2022	WHO_additional	Xenium_spatial	Xenium_annotation	IMC	Flex	Age_Condition	Timepoint_Flex		Data dictionary	Meaning
AA1	1	53	Adult	Male	60	AML	KMT2A rearrangement	11q duplication	TRUE	TRUE	TRUE	FALSE	Adult AML	NA		Patient_ID	Patient ID
AA10	1	52	Adult	Female	30	AML	KMT2A-PTD	KMT2A PTD	FALSE	TRUE	TRUE	FALSE	Adult AML	NA		N_samples	Number of bone biopsies available
AA11	1	68	Adult	Male	90	AML	KMT2A-PTD	KMT2A PTD	TRUE	TRUE	FALSE	FALSE	Adult AML	NA		Age	Age in years at diagnosis
AA12	1	65	Adult	Male	40	AML	KMT2A-PTD	KMT2A PTD	TRUE	TRUE	TRUE	FALSE	Adult AML	NA		Seks	Male or Female
AA13	1	64	Adult	Male	55	AML	AML-MR	t(11;11), Trisomy 8, Monosomy 17, 9q deletion, t(14;21)	TRUE	TRUE	TRUE	FALSE	Adult AML	NA		Blasts_percentage	Reported blast percentage
AA14	1	68	Adult	Female	90	AML	KMT2A rearrangement	t(9;11)	TRUE	TRUE	TRUE	FALSE	Adult AML	NA		Condition	AML or Control
AA15	1	54	Adult	Female	35	AML	KMT2A-PTD	KMT2A PTD, 9q deletion, DNMT3A mutation, IDH1 mutation	FALSE	FALSE	FALSE	FALSE	Adult AML	NA		WHO_2022	Classification of molecular AML diagnosis according to the WHO 2022 classification
AA16	1	35	Adult	Male	40	AML	KMT2A rearrangement	t(9;11)	TRUE	TRUE	TRUE	FALSE	Adult AML	NA		WHO_additional	Lists all molecular aberrations identified for the patient
AA17	1	68	Adult	Female	90	AML	KMT2A rearrangement	t(9;11)	TRUE	TRUE	TRUE	FALSE	Adult AML	NA		Xenium_spatial	Indicates whether patient was included for spatial analysis based on Xenium data
AA18	1	63	Adult	Male	90	AML	KMT2A-PTD	KMT2A PTD, FLT3 ITD	FALSE	TRUE	FALSE	FALSE	Adult AML	NA		Xenium_annotation	Indicates whether patient was included for cell annotation based on Xenium data
AA19	1	52	Adult	Female	70	AML	KMT2A rearrangement	t(11;19)	FALSE	FALSE	FALSE	FALSE	Adult AML	NA		IMC	Indicates whether patient was included for IMC downstream analysis
AA2	1	62	Adult	Female	30	AML	AML-MR	Complex karyotype	TRUE	TRUE	TRUE	FALSE	Adult AML	NA		Flex	Indicates whether the patient was included for Flex profiling
AA20	1	34	Adult	Male	95	AML	KMT2A rearrangement	t(11;17), FLT3 ITD	TRUE	TRUE	TRUE	FALSE	Adult AML	NA		Age_Condition	Adult AML, Adult Control, Childhood AML, or Childhood Control
AA21	1	36	Adult	Female	95	AML	KMT2A rearrangement	t(10;11), Complex karyotype	FALSE	TRUE	TRUE	FALSE	Adult AML	NA		Timepoint_Flex	For patients with Flex data available: indicates whether the Flex profiling was done on the same biopsy (at diagnosis) or at relapse
AA22	1	35	Adult	Female	NA	AML	KMT2A rearrangement	t(11;19), Complex karyotype	TRUE	TRUE	TRUE	FALSE	Adult AML	NA
AA23	1	50	Adult	Female	43	AML	KMT2A rearrangement	t(9;11)	FALSE	FALSE	TRUE	FALSE	Adult AML	NA
AA24	1	20	Adult	Male	89	AML	KMT2A rearrangement	t(4;11), Complex karyotype	TRUE	TRUE	TRUE	FALSE	Adult AML	NA
AA25	1	23	Adult	Female	85	AML	KMT2A rearrangement	t(6;11)	FALSE	TRUE	FALSE	FALSE	Adult AML	NA
AA26	1	41	Adult	Male	83	AML	KMT2A rearrangement	t(9;11), Complex karyotype	FALSE	TRUE	TRUE	FALSE	Adult AML	NA
AA3	1	31	Adult	Male	90	AML	KMT2A rearrangement	t(9;11)	TRUE	TRUE	TRUE	FALSE	Adult AML	NA
AA4	1	54	Adult	Female	25	AML	KMT2A-PTD	KMT2A PTD	TRUE	TRUE	TRUE	FALSE	Adult AML	NA
AA5	1	79	Adult	Female	NA	AML	KMT2A rearrangement	t(1;11)	TRUE	TRUE	TRUE	FALSE	Adult AML	NA
AA6	1	35	Adult	Female	90	AML	KMT2A rearrangement	t(9;11), FLT3 TKD mutation	FALSE	TRUE	TRUE	FALSE	Adult AML	NA
AA7	1	42	Adult	Male	90	AML	KMT2A rearrangement	t(10;11), 11q duplication, t(12;16), Trisomy 8	TRUE	TRUE	TRUE	FALSE	Adult AML	NA
AA8	1	52	Adult	Female	NA	AML	KMT2A-PTD	KMT2A PTD, Trisomy 11	FALSE	TRUE	TRUE	FALSE	Adult AML	NA
AA9	1	28	Adult	Male	90	AML	KMT2A rearrangement	t(6;11)	FALSE	TRUE	FALSE	FALSE	Adult AML	NA
AC1	1	48	Adult	Female	NA	Control	NA	NA	TRUE	TRUE	TRUE	FALSE	Adult Control	NA
AC2	1	59	Adult	Male	NA	Control	NA	NA	TRUE	TRUE	TRUE	FALSE	Adult Control	NA
AC3	1	47	Adult	Female	NA	Control	NA	NA	TRUE	TRUE	TRUE	FALSE	Adult Control	NA
AC4	1	48	Adult	Male	NA	Control	NA	NA	TRUE	TRUE	FALSE	FALSE	Adult Control	NA
AC5	1	48	Adult	Male	NA	Control	NA	NA	TRUE	TRUE	TRUE	FALSE	Adult Control	NA
AC6	1	49	Adult	Male	NA	Control	NA	NA	TRUE	TRUE	TRUE	FALSE	Adult Control	NA
AC7	1	49	Adult	Male	NA	Control	NA	NA	FALSE	FALSE	FALSE	FALSE	Adult Control	NA
AC8	1	50	Adult	Female	NA	Control	NA	NA	FALSE	FALSE	FALSE	FALSE	Adult Control	NA
AC9	1	53	Adult	Female	NA	Control	NA	NA	FALSE	FALSE	FALSE	FALSE	Adult Control	NA
YAC1	1	28	Adult	Male	NA	Control	NA	NA	FALSE	TRUE	FALSE	FALSE	Adult Control	NA
YAC2	1	37	Adult	Male	NA	Control	NA	NA	FALSE	TRUE	TRUE	FALSE	Adult Control	NA
YAC3	1	40	Adult	Male	NA	Control	NA	NA	TRUE	TRUE	TRUE	FALSE	Adult Control	NA
YAC4	1	29	Adult	Female	NA	Control	NA	NA	TRUE	TRUE	TRUE	FALSE	Adult Control	NA
YAC5	1	32	Adult	Female	NA	Control	NA	NA	FALSE	TRUE	FALSE	FALSE	Adult Control	NA
CA1	1	1	Pediatric	Male	NA	AML	ML-DS	t(11;19), 16p deletion, Trisomy 21	TRUE	TRUE	TRUE	FALSE	Childhood AML	NA
CA10	1	0	Pediatric	Male	80	AML	AML NOS	RAS mutation	FALSE	FALSE	TRUE	FALSE	Childhood AML	NA
CA11	1	17	Pediatric	Female	60	AML	AML NOS	9q deletion	TRUE	TRUE	TRUE	FALSE	Childhood AML	NA
CA12	1	12	Pediatric	Male	80	AML	KMT2A rearrangement	t(9;11)	TRUE	TRUE	TRUE	FALSE	Childhood AML	NA
CA13	1	12	Pediatric	Female	NA	AML	CBFB::MYH11	Inversion 16, cKIT mutation	TRUE	TRUE	TRUE	FALSE	Childhood AML	NA
CA14	1	17	Pediatric	Female	80	AML	KMT2A rearrangement	t(2;4)	TRUE	TRUE	TRUE	FALSE	Childhood AML	NA
CA15	1	8	Pediatric	Female	40	AML	AML NOS	Unknown	FALSE	TRUE	FALSE	FALSE	Childhood AML	NA
CA16	1	3	Pediatric	Female	50	AML	PML::RARA	t(15;17), 9q deletion	FALSE	TRUE	FALSE	FALSE	Childhood AML	NA
CA17	1	10	Pediatric	Female	50	AML	RUNX1::RUNX1T1	t(8;21), FLT3 ITD, cKIT mutation, 45X -X	TRUE	TRUE	TRUE	FALSE	Childhood AML	NA
CA18	1	13	Pediatric	Female	90	AML	RUNX1::RUNX1T1	t(8;21)	TRUE	TRUE	TRUE	FALSE	Childhood AML	NA
CA19	1	1	Pediatric	Male	70	AML	AML NOS	Complex karyotype	FALSE	FALSE	FALSE	FALSE	Childhood AML	NA
CA2	1	1	Pediatric	Male	NA	AML	AML-MR	Deletion 7	FALSE	FALSE	FALSE	FALSE	Childhood AML	NA
CA20	1	13	Pediatric	Male	NA	AML	Myeloid sarcoma	Unknown	TRUE	TRUE	TRUE	FALSE	Childhood AML	NA
CA21	1	1	Pediatric	Female	80	AML	KMT2A rearrangement	t(X;11)	FALSE	FALSE	FALSE	FALSE	Childhood AML	NA
CA22	1	10	Pediatric	Female	50	AML	KMT2A rearrangement	t(9;11), Trisomy 8	TRUE	TRUE	TRUE	FALSE	Childhood AML	NA
CA23	1	12	Pediatric	Female	80	AML	AML NOS	Unknown	TRUE	TRUE	TRUE	FALSE	Childhood AML	NA
CA24	1	1	Pediatric	Female	NA	AML	ML-DS	t(X;5)	FALSE	TRUE	TRUE	FALSE	Childhood AML	NA
CA25	1	2	Pediatric	Female	70	AML	KMT2A rearrangement	KMT2A rearrangement, Trisomy 8, FLT3 ITD	TRUE	TRUE	TRUE	FALSE	Childhood AML	NA
CA26	1	3	Pediatric	Female	85	AML	PML::RARA	t(15;17)	FALSE	TRUE	FALSE	FALSE	Childhood AML	NA
CA27	1	1	Pediatric	Female	40	AML	CBFB::MYH11	Inversion 16	TRUE	TRUE	TRUE	FALSE	Childhood AML	NA
CA28	1	13	Pediatric	Male	15	AML	RUNX1::RUNX1T1	t(8;21)	TRUE	TRUE	TRUE	FALSE	Childhood AML	NA
CA29	1	3	Pediatric	Male	70	AML	ML-DS	GATA1 mutation	TRUE	TRUE	TRUE	FALSE	Childhood AML	NA
CA3	1	3	Pediatric	Male	80	AML	AML NOS	t(1;22)	FALSE	TRUE	TRUE	FALSE	Childhood AML	NA
CA30	1	11	Pediatric	Male	70	AML	AML-MR	Complex karyotype	TRUE	TRUE	TRUE	FALSE	Childhood AML	NA
CA31	2	7	Pediatric	Male	28	AML	KMT2A rearrangement	Fusion partner unknown, Trisomy 8	TRUE	TRUE	TRUE	FALSE	Childhood AML	NA
CA32	2	9	Pediatric	Female	90	AML	KMT2A rearrangement	t(9;11), NRAS mutation	FALSE	FALSE	TRUE	FALSE	Childhood AML	NA
CA33	2	11	Pediatric	Female	69	AML	KMT2A rearrangement	Fusion partner unknown	TRUE	TRUE	TRUE	FALSE	Childhood AML	NA
CA34	2	17	Pediatric	Male	50	AML	RUNX1::RUNX1T1	t(8;21)	FALSE	FALSE	FALSE	FALSE	Childhood AML	NA
CA35	2	13	Pediatric	Male	88	AML	RUNX1::RUNX1T1	t(8;21)	TRUE	TRUE	TRUE	FALSE	Childhood AML	NA
CA36	2	5	Pediatric	Male	80	AML	KMT2A rearrangement	Fusion partner unknown	TRUE	TRUE	TRUE	FALSE	Childhood AML	NA
CA37	2	13	Pediatric	Male	89	AML	KMT2A rearrangement	t(9;11)	TRUE	TRUE	TRUE	FALSE	Childhood AML	NA
CA38	2	18	Pediatric	Male	72	AML	KMT2A rearrangement	t(10;11), TP53 mutation, KRAS mutation	TRUE	TRUE	TRUE	FALSE	Childhood AML	NA
CA39	3	17	Pediatric	Male	26	AML	NPM1 mutation	NPM1 mutation, WT1 mutation, NF1 mutation, LYL1 mutation	TRUE	TRUE	FALSE	FALSE	Childhood AML	NA
CA4	1	14	Pediatric	Male	80	AML	PML::RARA	t(15;17)	FALSE	TRUE	TRUE	FALSE	Childhood AML	NA
CA40	2	14	Pediatric	Male	84	AML	KMT2A rearrangement	t(10;11)	FALSE	FALSE	FALSE	FALSE	Childhood AML	NA
CA41	2	17	Pediatric	Male	26	AML	NPM1 mutation	NPM1 mutation, NF1 mutation	TRUE	TRUE	FALSE	FALSE	Childhood AML	NA
CA42	2	6	Pediatric	Male	93	AML	KMT2A rearrangement	t(10;11), NRAS mutation	TRUE	TRUE	FALSE	FALSE	Childhood AML	NA
CA43	2	11	Pediatric	Male	91	AML	KMT2A rearrangement	t(6;11)	TRUE	TRUE	FALSE	FALSE	Childhood AML	NA
CA44	2	16	Pediatric	Male	85	AML	AML NOS	TP53 complex indel, RUNX1 insertion	TRUE	TRUE	FALSE	FALSE	Childhood AML	NA
CA45	2	3	Pediatric	Female	12	AML	JMML	PTPN11 mutation, JAK 3 mutation	TRUE	TRUE	FALSE	FALSE	Childhood AML	NA
CA46	2	5	Pediatric	Female	5	AML	NUP98 rearrangement	NUP98::NSD1¬†/ t(5;11)	TRUE	TRUE	FALSE	FALSE	Childhood AML	NA
CA47	2	13	Pediatric	Male	90	AML	AML NOS	UBTF ITD, FLT3 ITD, WT1 mutation	TRUE	TRUE	FALSE	FALSE	Childhood AML	NA
CA48	2	1	Pediatric	Male	36	AML	AML NOS	RUNX1::CBFA2T3 / t(16;21), CREBBP mutation	TRUE	TRUE	FALSE	FALSE	Childhood AML	NA
CA49	2	7	Pediatric	Male	35	AML	RUNX1::RUNX1T1	t(8;21), KIT mutation	TRUE	TRUE	FALSE	TRUE	Childhood AML	Relapse
CA5	1	1	Pediatric	Male	25	AML	AML NOS	Complex karyotype	FALSE	TRUE	FALSE	FALSE	Childhood AML	NA
CA50	2	16	Pediatric	Female	46	AML	AML NOS	FLT3 ITD, UBTF mutation, WT1 mutation	TRUE	TRUE	FALSE	FALSE	Childhood AML	NA
CA51	2	10	Pediatric	Male	96	AML	RUNX1::RUNX1T1	t(8;21), Double TET2 mutation, ASXL1 mutation	TRUE	TRUE	FALSE	FALSE	Childhood AML	NA
CA52	3	10	Pediatric	Male	84	AML	KMT2A rearrangement	t(10;11), NRAS mutation	TRUE	TRUE	FALSE	FALSE	Childhood AML	NA
CA53	2	15	Pediatric	Male	60	AML	CEBPA mutation	Double CEBPA mutation, KRAS mutation, MYC mutation	TRUE	TRUE	FALSE	TRUE	Childhood AML	Diagnosis
CA54	2	3	Pediatric	Male	33	AML	NUP98 rearrangement	NUP98::TOP1 / t(11;20), CEBPA mutation	TRUE	TRUE	FALSE	TRUE	Childhood AML	Diagnosis
CA55	2	3	Pediatric	Male	87	AML	RUNX1::RUNX1T1	t(8;21)	TRUE	TRUE	FALSE	FALSE	Childhood AML	NA
CA56	2	6	Pediatric	Male	14	AML	CBFB::MYH11	Inversion 16, NRAS mutation	TRUE	TRUE	FALSE	FALSE	Childhood AML	NA
CA57	2	7	Pediatric	Male	66	AML	CBFB::MYH11	Inversion 16, KIT mutation	FALSE	TRUE	FALSE	FALSE	Childhood AML	NA
CA58	2	5	Pediatric	Female	74	AML	PML::RARA	t(15;17), FLT3 mutation, RUNX1 mutation, FLT3 ITD	TRUE	TRUE	FALSE	FALSE	Childhood AML	NA
CA59	2	3	Pediatric	Male	84	AML	KMT2A rearrangement	t(9;11), FLT3 mutation	TRUE	TRUE	FALSE	FALSE	Childhood AML	NA
CA6	1	10	Pediatric	Male	NA	AML	CBFB::MYH11	Inversion 16	TRUE	TRUE	TRUE	FALSE	Childhood AML	NA
CA60	1	1	Pediatric	Female	NA	AML	KMT2A rearrangement	t(9;11)	FALSE	FALSE	FALSE	TRUE	Childhood AML	Relapse
CA7	1	9	Pediatric	Male	50	AML	AML NOS	Insertion (7;21)	FALSE	FALSE	FALSE	FALSE	Childhood AML	NA
CA8	1	15	Pediatric	Female	50	AML	KMT2A rearrangement	t(6;11)	TRUE	TRUE	TRUE	FALSE	Childhood AML	NA
CA9	1	6	Pediatric	Female	80	AML	CBFB::MYH11	Inversion 16	TRUE	TRUE	TRUE	FALSE	Childhood AML	NA
CC1	2	0	Pediatric	Female	NA	Control	NA	NA	FALSE	TRUE	FALSE	FALSE	Childhood Control	NA
CC10	1	0	Pediatric	Male	NA	Control	NA	NA	TRUE	TRUE	TRUE	FALSE	Childhood Control	NA
CC11	1	8	Pediatric	Female	NA	Control	NA	NA	TRUE	TRUE	TRUE	FALSE	Childhood Control	NA
CC12	2	5	Pediatric	Female	NA	Control	NA	NA	TRUE	TRUE	TRUE	FALSE	Childhood Control	NA
CC13	1	10	Pediatric	Female	NA	Control	NA	NA	FALSE	FALSE	FALSE	FALSE	Childhood Control	NA
CC14	2	11	Pediatric	Male	NA	Control	NA	NA	FALSE	TRUE	TRUE	FALSE	Childhood Control	NA
CC15	2	15	Pediatric	Male	NA	Control	NA	NA	FALSE	TRUE	TRUE	FALSE	Childhood Control	NA
CC3	1	2	Pediatric	Male	NA	Control	NA	NA	FALSE	TRUE	TRUE	FALSE	Childhood Control	NA
CC4	1	4	Pediatric	Female	NA	Control	NA	NA	FALSE	TRUE	TRUE	FALSE	Childhood Control	NA
CC5	1	3	Pediatric	Male	NA	Control	NA	NA	TRUE	TRUE	TRUE	FALSE	Childhood Control	NA
CC6	1	1	Pediatric	Male	NA	Control	NA	NA	FALSE	TRUE	TRUE	FALSE	Childhood Control	NA
CC7	1	1	Pediatric	Male	NA	Control	NA	NA	FALSE	TRUE	FALSE	FALSE	Childhood Control	NA
CC8	1	2	Pediatric	Male	NA	Control	NA	NA	TRUE	TRUE	FALSE	FALSE	Childhood Control	NA
CC9	1	1	Pediatric	Female	NA	Control	NA	NA	FALSE	TRUE	TRUE	FALSE	Childhood Control	NA
